# A Quantitative Review of Biodiversity Trends during the Great Ordovician Biodiversification Event

**DOI:** 10.1101/2025.11.05.686803

**Authors:** Jared Cliff Richards, Karma Nanglu, Javier Ortega-Hernández

**Author notes:** **Author Contributions:** Jared Richards conducted the literature search and data analysis. Jared Richards, Karma Nanglu, and Javier Ortega-Hernández contributed to the interpretation of results, discussion, and writing. All authors approved the final manuscript. **Competing Interest Statement:** There are no competing interests.

## Abstract

The Great Ordovician Biodiversification Event (GOBE) embodies the most dramatic increase of marine biodiversity and escalation of macroecological complexity during the early Phanerozoic. Despite its critical role, the precise timing and duration of the GOBE remain controversial. Numerous palaeobiological studies have attempted to quantify the GOBE based on estimates of species richness through time for various groups of marine organisms. However, these studies use fossil data restricted to specific geographic regions or employ disparate methodologies that preclude direct analytical comparisons. We present a meta-analysis of Ordovician biodiversity that integrates information from multiple temporal, geographic, and ecological scales. We collate 98 datasets from 54 publications to analyze temporally standardized rates of marine species biodiversity accumulation between the latest Cambrian and throughout the entire Ordovician using an effect-size approach. Our results indicate statistically significant high rates of sustained species accumulation that can be traced from the late Cambrian and until the Middle Ordovician, stabilization during the Late Ordovician and then a precipitous decline caused by the Late Ordovician Mass Extinction. Geographic scale (global vs regional) has no significant bearing on rates of biodiversification, with the only exception observed during the Dapingian-Darriwilian transition, supporting the hypothesis of mass dispersal of generalists during the Early Ordovician. Benthic and suspension-feeding organisms show high rates of biodiversity accumulation throughout most of the Ordovician (Tremadocian-Sandbian), whereas the diversification of nektonic, pelagic and predatory/scavenger organisms was mostly restricted to the Early Ordovician.
