## Supplementary Table 1 for "A Quantitative Review of Biodiversity Trends during the Great Ordovician Biodiversification Event"

### Sheet: Sheet1
Transition	DataPartition	Sample Size (N)	Mean Biodiversity Accumulation	Median Biodiversity Accumulation
Fu->Tr	-	8	0.049478	-
Fu->Tr	Global	8	0.049478	-
Fu->Tr	Regional	-	-	-
Fu->Tr	Planktonic	-	-	-
Fu->Tr	Benthic	-	-	-
Fu->Tr	Nektonic	-	-	-
Fu->Tr	Suspension-Feeding	-	-	-
Fu->Tr	Predatory/Scavenging	-	-	-
Tr->Fl	-	54	0.031812	-
Tr->Fl	Global	21	0.035554	-
Tr->Fl	Regional	33	0.02933	-
Tr->Fl	Planktonic	8	-	0.017734
Tr->Fl	Benthic	15	-	0.019708
Tr->Fl	Nektonic	14	-	0.032716
Tr->Fl	Suspension-Feeding	14	-	0.065497
Tr->Fl	Predatory/Scavenging	18	-	0.026582
Fl->Dp	-	50	0.011782
Fl->Dp	Global	21	0.002392	-
Fl->Dp	Regional	29	0.01875	-
Fl->Dp	Planktonic	7	-	-0.003027
Fl->Dp	Benthic	11	-	0.041159
Fl->Dp	Nektonic	16	-	-0.016302
Fl->Dp	Suspension-Feeding	13	-	0.030729
Fl->Dp	Predatory/Scavenging	17	-	-0.014643
Dp->Dw	-	50	0.022706	-
Dp->Dw	Global	23	0.044216	-
Dp->Dw	Regional	27	0.004597	-
Dp->Dw	Planktonic	7	-	0.033709
Dp->Dw	Benthic	12	-	0.027256
Dp->Dw	Nektonic	17	-	0.004044
Dp->Dw	Suspension-Feeding	12	-	0.020682
Dp->Dw	Predatory/Scavenging	18	-	0.002841
Dw->Sb	-	53	0.0021	-
Dw->Sb	Global	23	-0.003199	-
Dw->Sb	Regional	30	0.006002	-
Dw->Sb	Planktonic	8	-	-0.013992
Dw->Sb	Benthic	17	-	0.042664
Dw->Sb	Nektonic	16	-	-0.00518
Dw->Sb	Suspension-Feeding	17	-	0.03654
Dw->Sb	Predatory/Scavenging	17	-	-0.004466
Sb->Ka	-	45	-0.001204	-
Sb->Ka	Global	22	0.00943	-
Sb->Ka	Regional	23	-0.011437	-
Sb->Ka	Planktonic	9	-	-0.010714
Sb->Ka	Benthic	17	-	0.001971
Sb->Ka	Nektonic	12	-	-0.010459
Sb->Ka	Suspension-Feeding	13	-	-0.002749
Sb->Ka	Predatory/Scavenging	13	-	-0.014682
Ka->Hi	-	34	-0.095394	-
Ka->Hi	Global	21	-0.09701	-
Ka->Hi	Regional	13	-0.092599	-
Ka->Hi	Planktonic	6	-	-0.033
Ka->Hi	Benthic	10	-	-0.068211
Ka->Hi	Nektonic	11	-	-0.103852
Ka->Hi	Suspension-Feeding	6	-	-0.028001
Ka->Hi	Predatory/Scavenging	12	-	-0.106236
